# Dynamic oncogene activity metabolically reprograms the tryptophan– kynurenine–AHR axis driving immune evasion and tumor progression in Ewing sarcoma

**DOI:** 10.1101/2025.05.16.654502

**Authors:** Martha J. Carreño-Gonzalez, Kimberley M. Hanssen, Ahmed Sadik, Alessa L. Henneberg, Maximilian M. L. Knott, Anna C. Ehlers, A. Katharina Ceranski, Zuzanna A. Kolodynska, Malenka Zimmermann, Roland Imle, Anneliene H. Jonker, Florian H. Geyer, Alina Ritter, Ana Banito, Clémence Henon, Olivier Delattre, Didier Surdez, Shunya Ohmura, Florencia Cidre-Aranaz, Christiane A. Opitz, Thomas G. P. Grünewald

**Affiliations:** Hopp Children’s Cancer Center (KiTZ), Heidelberg, Germany; Division of Translational Pediatric Sarcoma Research, German Cancer Research Center (DKFZ), German Cancer Consortium (DKTK), Heidelberg, Germany; National Center for Tumor Diseases (NCT), NCT Heidelberg, a partnership between DKFZ and Heidelberg University Hospital, Germany; Medical Faculty, University of Heidelberg, Heidelberg, Germany; Division of Metabolic Crosstalk in Cancer, German Cancer Research Center (DKFZ), German Cancer Consortium (DKTK), Heidelberg, Germany; Soft-Tissue Sarcoma Junior Research Group, DKFZ, Heidelberg, Germany; Health Technology and Services Research (HTSR) group, University of Twente, Enschede, the Netherlands; SIREDO: Care, Innovation and Research for Children, Adolescents and Young Adults with Cancer, Institut Curie, Paris, France, France; Bone Sarcoma Research Laboratory, Balgrist University Hospital, Zürich, Switzerland; Institute of Pathology, Heidelberg University Hospital, Heidelberg, Germany

**Author notes:** **Address for correspondence** Thomas G. P. Grünewald, MD, PhD Division of Translational Pediatric Sarcoma Research German Cancer Research Center (DKFZ) Im Neuenheimer Feld 280 69120 Heidelberg, Germany.

**Keywords:** Ewing sarcoma, AHR, Kynurenine, EWSR1::ETS, NK cells

## Abstract

The extent to which dynamic changes in oncogene activity shape cancer cell metabolism and drive disease progression remains poorly understood. Ewing sarcoma (EwS), driven by EWSR1::ETS fusion transcription factors, constitutes an ideal model to interrogate this question, as fluctuations in fusion activity direct divergent transcriptional programs. While EWSR1::ETS-high cells display a rather sessile but proliferative phenotype, EWSR1::ETS-low cells are more invasive. Yet, the mechanisms underlying these different phenotypes remain poorly characterized.

Here, by employing an integrative functional metabolomics approach, we link reduced EWSR1::ETS activity in primary EwS tumors to adverse clinical outcome and pronounced activation of the aryl hydrocarbon receptor (AHR) pathway. Low EWSR1::ETS states foster tryptophan catabolism and accumulation of the AHR agonist kynurenine, which in turn promotes an immunosuppressive tumor microenvironment characterized by impaired natural killer (NK) cell cytotoxicity and enrichment of immunoregulatory infiltrates. Functionally, AHR silencing restores NK cell-mediated tumor recognition, while also directly suppressing EwS cell proliferation, clonogenicity, and spheroid growth in plasma-like media. Genetic inhibition of AHR reduces tumor burden and metastatic competence in xenograft models. These findings reveal a mechanistic link between oncogene fluctuation, amino acid metabolism, and immune evasion, positioning AHR as a central mediator of EwS progression and a tractable therapeutic vulnerability.
