## Supplementary Tables 1 & 2 for "Dynamic oncogene activity metabolically reprograms the tryptophan– kynurenine–AHR axis driving immune evasion and tumor progression in Ewing sarcoma"

### Sheet: Supplementary_Table_1
Supplementary Table 1. Time-course of global metabolic changes in shA-673-1C cells harboring a doxycycline-inducible shRNA against EWSR1::FLI1.
BIOCHEMICAL NAME	24h 0h	48h 0h	72h 0h
glycine	1.03	1.04	1.01
serine	0.97	0.99	0.9
N-acetylserine	0.93	0.8	0.6
threonine	1.08	1.08	1
N-acetylthreonine	1.04	1.08	0.79
betaine	0.99	0.87	0.92
alanine	1.01	1.11	1.08
beta-alanine	0.99	0.97	1.15
N-acetylalanine	1.01	0.92	0.75
aspartate	0.89	1	1
N-acetylaspartate (NAA)	1	1.05	1.18
asparagine	0.82	1.14	0.9
glutamate	0.99	1	0.95
glutamine	0.86	1.02	0.93
gamma-aminobutyrate (GABA)	0.71	1.49	1.52
N-acetyl-aspartyl-glutamate (NAAG)	0.99	1.13	1.23
histidine	1.05	0.93	0.89
lysine	0.93	1.1	1.2
2-aminoadipate	0.93	0.79	0.73
phenylalanine	1.04	0.96	0.95
p-cresol sulfate	0.97	1.04	1.08
tyrosine	1.05	0.95	0.96
3-(4-hydroxyphenyl)lactate	0.94	0.68	0.64
kynurenine	0.77	1.63	3.89
tryptophan	1.05	0.96	0.93
isoleucine	0.95	0.89	0.87
leucine	0.99	0.92	0.95
valine	0.98	0.86	0.86
isobutyrylcarnitine	0.96	0.89	0.89
2-methylbutyroylcarnitine	0.87	0.95	1.02
isovalerylcarnitine	0.9	0.88	0.85
gamma-glutamylfelinylglycine*	1.14	1.03	0.93
cysteine	0.62	1.12	1.1
cysteine sulfinic acid	1.17	1.29	1.43
cystathionine	0.91	0.8	0.81
N-formylmethionine	0.94	0.94	0.78
hypotaurine	0.99	1.01	1.23
taurine	0.96	0.98	0.95
S-adenosylhomocysteine (SAH)	0.89	1.01	0.87
methionine	1.09	1.06	1.03
N-acetylmethionine	0.96	0.77	0.6
homocysteine	0.86	0.89	0.76
arginine	0.98	1.16	1.06
ornithine	0.9	1.31	1.44
urea	1.06	1.1	1.09
proline	0.9	1.15	1.21
N-acetylornithine	1.03	0.9	0.85
trans-4-hydroxyproline	0.99	0.73	0.79
creatine	0.95	1.04	1.08
2-aminobutyrate	1.02	1.02	0.97
5-methylthioadenosine (MTA)	1.03	0.87	0.79
putrescine	0.92	0.91	1.18
N-acetylputrescine	0.98	0.65	0.75
spermidine	1.04	1.17	1.39
4-acetamidobutanoate	1.06	0.88	1.02
glutathione, reduced (GSH)	1.03	1.04	1.02
5-oxoproline	0.75	0.8	0.79
glutathione, oxidized (GSSG)	1.21	1.01	1.05
cysteine-glutathione disulfide	1.07	1.11	1.32
S-lactoylglutathione	3.09	1.6	2.36
glycylglycine	0.93	1.03	0.92
glycylisoleucine	1.03	0.89	0.75
glycylleucine	1.25	1.24	1.17
glycylglutamate	0.93	0.82	0.75
aspartylphenylalanine	1.04	1.15	0.76
prolylleucine	0.92	1.15	0.72
pro-hydroxy-pro	1.22	1.24	1.33
cysteinylglycine	0.98	1.05	0.99
gamma-glutamylvaline	0.85	0.89	0.93
gamma-glutamylleucine	0.91	0.92	1
gamma-glutamylisoleucine*	0.82	0.86	0.84
gamma-glutamylglycine	0.75	1.12	1.13
gamma-glutamylglutamate	1.03	1.21	1.27
gamma-glutamylphenylalanine	0.81	1.05	1.08
gamma-glutamyltyrosine	0.73	1.15	1.12
erythronate*	0.84	0.83	0.67
N-acetylneuraminate	1.01	1.35	1.46
fructose	0.76	0.91	0.86
lactose	0.77	1.02	1.11
mannitol	0.68	0.98	0.95
sorbitol	0.65	0.8	0.82
maltotriose	0.88	1.82	1.99
maltotetraose	0.94	1.19	1.6
glycerate	0.93	0.81	0.82
glucose-6-phosphate (G6P)	1.07	1.57	1.17
glucose 1-phosphate	0.72	1.32	1.52
glucose	3.65	2.68	2.31
fructose-6-phosphate	0.71	1.11	0.75
dihydroxyacetone phosphate (DHAP)	2.64	2.3	2.37
pyruvate	1.26	1.07	1.3
lactate	0.9	0.95	0.98
arabitol	0.68	0.85	0.84
ribitol	0.68	0.58	0.37
threitol	0.88	0.86	0.84
sedoheptulose-7-phosphate	0.37	1.26	0.33
gluconate	0.71	0.55	0.32
ribose	0.51	0.79	0.57
ribose 5-phosphate	0.89	1.12	1.15
ribulose	0.48	0.68	0.45
UDP-glucose	0.94	0.9	1.08
UDP-glucuronate	1.03	1.02	1.07
xylitol	0.4	0.6	0.37
xylonate	0.88	0.9	0.62
UDP-galactose	0.92	1.1	1.16
citrate	1.72	1.42	1.94
succinate	0.88	1.07	1.12
fumarate	0.97	1.22	1.09
malate	0.94	1.19	1.08
acetylphosphate	1.25	1.12	1.4
phosphate	0.81	0.94	0.91
pyrophosphate (PPi)	1.8	1.1	1.43
xanthine	1.3	0.92	1.22
hypoxanthine	0.78	1.05	0.77
inosine	0.72	1.4	1.13
2'-deoxyinosine	0.72	0.88	0.57
inosine 5'-monophosphate (IMP)	1.16	1.51	1.38
adenine	0.99	0.91	0.87
adenosine	0.53	1.35	1.02
N1-methyladenosine	0.67	0.92	0.7
adenosine 3'-monophosphate (3'-AMP)	0.97	1.59	1.84
adenosine 5'-monophosphate (AMP)	0.69	1.22	1.21
adenosine 5'-diphosphate (ADP)	1.43	1.33	1.54
adenosine 5'-triphosphate (ATP)	2.73	1.89	2.07
adenylosuccinate	0.54	1.08	0.94
guanine	0.57	0.72	0.45
guanosine	0.6	1.23	0.83
2'-deoxyguanosine	0.66	0.83	0.6
guanosine 5'- monophosphate (GMP)	0.48	0.92	0.71
guanosine 5'-diphospho-fucose	1.13	1.58	1.78
N2-methylguanosine	0.77	1.02	0.62
N2,N2-dimethylguanosine	0.83	1.04	0.63
allantoin	0.87	0.9	0.92
cytidine	0.9	1.18	0.67
5-methylcytidine	0.88	0.97	0.68
cytidine 5'-monophosphate (5'-CMP)	0.67	0.93	0.82
thymine	0.42	0.61	0.96
thymidine 5'-monophosphate	0.74	0.96	0.66
uracil	1.1	1.45	1.35
uridine	0.94	1.19	0.98
pseudouridine	0.86	1.03	0.79
uridine 5'-monophosphate (UMP)	0.54	0.96	0.82
uridine 5'-diphosphate (UDP)	1.17	1	1.23
uridine 5'-triphosphate (UTP)	2.19	1.02	1.47
methylphosphate	1.2	1.18	1.44
gulono-1,4-lactone	0.7	1.24	1.17
5-methyltetrahydrofolate (5MeTHF)	0.77	1.05	1.16
nicotinamide	1.03	1.15	1.18
nicotinamide adenine dinucleotide (NAD+)	1.2	0.92	1.19
nicotinamide adenine dinucleotide reduced (NADH)	1.8	1.32	1.66
pantothenate	0.99	0.87	0.81
coenzyme A	0.59	0.8	0.57
3'-dephosphocoenzyme A	0.27	0.75	0.36
acetyl CoA	1.57	1.37	1.66
pyridoxal	0.7	0.95	0.68
flavin adenine dinucleotide (FAD)	1	1.09	1.07
riboflavin (Vitamin B2)	1.1	1.22	1.12
thiamin (Vitamin B1)	1.06	1.09	1.1
alpha-tocopherol	1.32	0.69	0.7
pyridoxate	0.95	0.9	0.97

### Sheet: Supplementary_Table_2
Supplementay table 2. Oligonucleotides used in this study.
Name/Clone ID	Sequence 5’ to 3’	Purpose
shRNA_AHR_255_F (TRCN0000021255)	CCGGGCTTCTTTGATGTTGCATTAACTCGAGTTAATGCAACATCAAAGAAGCTTTTTG	Cloning
shRNA_AHR_255_R (TRCN0000021255)	AATTCAAAAAGCTTCTTTGATGTTGCATTAACTCGAGTTAATGCAACATCAAAGAAGC	Cloning
sh_AHR_F_286 (TRCN0000245286)	CCGGATCCACAGTCAGCCATAATAACTCGAGTTATTATGGCTGACTGTGGATTTTTTG	Cloning
sh_AHR_R_286 (TRCN0000245286)	AATTCAAAAAATCCACAGTCAGCCATAATAACTCGAGTTATTATGGCTGACTGTGGAT	Cloning
TETpLKO_colony_F	GGCAGGGATATTCACCATTAT	PCR
TETpLKO_colony_R	CTATTCTTTCCCCTGCACTG	PCR
TETpLKOseqF	GGCAGGGATATTCACCATTATCGTTTCAGA	Sequencing
TETpLKOseqR	GACGTGAAGAATGTGCGAGA	Sequencing
RPLP0_F	GAAACTCTGCATTCTCGCTTC	qRT-PCR
RPLP0_R	GGTGTAATCCGTCTCCACAG	qRT-PCR
EF1_743forEWS_F	GCCAAGCTCCAAGTCAATATAGC	qRT-PCR
EF2_852forFLI1_R	GAGGCCAGAATTCATGTTATTGC	qRT-PCR
EWSR1_ERG_F	TCCAAGTCAATATAGCCAACAGAG	qRT-PCR
EWSR1_ERG_R	CTGTGGAAGGAGATGGTTGAG	qRT-PCR
AHR_F	CCAACATCACCTACGCCAGT	qRT-PCR
AHR_R	CCAAACGGTCCAACTCTGTAT	qRT-PCR
IL4I1_qPCR_F	GCAGAAAGGCGATGAAGAAG	qRT-PCR
IL4I1_qPCR_R	GACATCACGTCTCCCAGAAG	qRT-PCR
TDO2_qPCR_F	CAAATCCTCTGGGAGTTGGA	qRT-PCR
TDO2_qPCR_R	GTCCAAGGCTGTCATCGTCT	qRT-PCR
KMO_qPCR_F	TAGCCCTTTCTCATAGAGGACG	qRT-PCR
KMO_qPCR_R	CTCTCATGGGAATACCTTGGGA	qRT-PCR
